# Self-multimerization of mRNA LNP-derived antigen improves antibody responses

**DOI:** 10.1101/2025.09.09.675153

**Authors:** Cody A. Despins, James Round, Lisa Dreolini, Tracy S. Lee, Scott D. Brown, Robert A. Holt

## Abstract

**Background:** mRNA LNP technology is now being widely applied as a highly effective vaccine platform. Antigen multimerization is a well-established approach to enhance antibody titers and protective efficacy of several protein subunit vaccines. However, this approach has been less explored for mRNA LNP vaccines.

**Methods:** Here, within the context of mRNA LNP vaccination, we used mStrawberry (mSb) as a model antigen to conduct a comprehensive, head-to-head comparison of the ability of the foldon (3-mer), IMX313 (7-mer), and ferritin (24-mer) multimerization domains to enhance immunogenicity in mice.

**Results:** We compared multimerized antigen to monomeric secreted antigen and monomeric surface-displayed antigen and observed that the IMX313 domain efficiently multimerized mSb protein and enhanced anti-mSb antibody titers to a degree greater than surface-display, whereas the foldon and ferritin domains failed to multimerize or improve antibody levels.

**Conclusions:** Our results extend the observation of enhanced immunogenicity from antigen multimerization to mRNA LNP vaccines and indicate the 7-mer forming IMX313 multimerization domain may be an ideal candidate for multimer formation in the context of mRNA LNP vaccination.
