## Supplemental Data File 2 for "Self-multimerization of mRNA LNP-derived antigen improves antibody responses"

### Sheet: Sheet1
Mouse_ID	Mouse	Group	Dilution	Value	Value_Adj
1	1	Negative Control	1000	0.1093	0.183389
1	1	Negative Control	5000	0.1313	0.220302
1	1	Negative Control	25000	0.0772	0.12953
1	1	Negative Control	125000	0.0929	0.155872
1	1	Negative Control	625000	0.1034	0.17349
3	3	Negative Control	1000	0.1096	0.183893
3	3	Negative Control	5000	0.106	0.177852
3	3	Negative Control	25000	0.087	0.145973
3	3	Negative Control	125000	0.1003	0.168289
3	3	Negative Control	625000	0.1099	0.184396
4	4	Negative Control	1000	0.1039	0.174329
4	4	Negative Control	5000	0.0925	0.155201
4	4	Negative Control	25000	0.0857	0.143792
4	4	Negative Control	125000	0.1171	0.196477
4	4	Negative Control	625000	0.0908	0.152349
1_1	1	IgK-mSb-Strep	1000	1.9776	3.31812
1_1	1	IgK-mSb-Strep	5000	0.8784	1.47383
1_1	1	IgK-mSb-Strep	25000	0.3026	0.507718
1_1	1	IgK-mSb-Strep	125000	0.1482	0.248658
1_1	1	IgK-mSb-Strep	625000	0.108	0.181208
1_2	2	IgK-mSb-Strep	1000	2.5899	4.34547
1_2	2	IgK-mSb-Strep	5000	1.723	2.89094
1_2	2	IgK-mSb-Strep	25000	0.5968	1.00134
1_2	2	IgK-mSb-Strep	125000	0.2129	0.357215
1_2	2	IgK-mSb-Strep	625000	0.1399	0.234732
1_3	3	IgK-mSb-Strep	1000	1.8562	3.11443
1_3	3	IgK-mSb-Strep	5000	0.7289	1.22299
1_3	3	IgK-mSb-Strep	25000	0.2629	0.441107
1_3	3	IgK-mSb-Strep	125000	0.1399	0.234732
1_3	3	IgK-mSb-Strep	625000	0.0985	0.165268
1_4	4	IgK-mSb-Strep	1000	2.1783	3.65487
1_4	4	IgK-mSb-Strep	5000	1.1959	2.00654
1_4	4	IgK-mSb-Strep	25000	0.4773	0.800839
1_4	4	IgK-mSb-Strep	125000	0.1742	0.292282
1_4	4	IgK-mSb-Strep	625000	0.1106	0.18557
6_21	21	IgK-mSb-TM(B7)-Strep	1000	2.4992	4.19329
6_21	21	IgK-mSb-TM(B7)-Strep	5000	1.5711	2.63607
6_21	21	IgK-mSb-TM(B7)-Strep	25000	0.7028	1.17919
6_21	21	IgK-mSb-TM(B7)-Strep	125000	0.2445	0.410235
6_21	21	IgK-mSb-TM(B7)-Strep	625000	0.1472	0.24698
6_22	22	IgK-mSb-TM(B7)-Strep	1000	2.3108	3.87718
6_22	22	IgK-mSb-TM(B7)-Strep	5000	1.4237	2.38876
6_22	22	IgK-mSb-TM(B7)-Strep	25000	0.5185	0.869966
6_22	22	IgK-mSb-TM(B7)-Strep	125000	0.2009	0.337081
6_22	22	IgK-mSb-TM(B7)-Strep	625000	0.1107	0.185738
6_23	23	IgK-mSb-TM(B7)-Strep	1000	2.5111	4.21326
6_23	23	IgK-mSb-TM(B7)-Strep	5000	1.8419	3.09044
6_23	23	IgK-mSb-TM(B7)-Strep	25000	0.876	1.4698
6_23	23	IgK-mSb-TM(B7)-Strep	125000	0.301	0.505034
6_23	23	IgK-mSb-TM(B7)-Strep	625000	0.1433	0.240436
6_24	24	IgK-mSb-TM(B7)-Strep	1000	1.4797	2.48272
6_24	24	IgK-mSb-TM(B7)-Strep	5000	0.4878	0.818456
6_24	24	IgK-mSb-TM(B7)-Strep	25000	0.2144	0.359732
6_24	24	IgK-mSb-TM(B7)-Strep	125000	0.1061	0.17802
6_24	24	IgK-mSb-TM(B7)-Strep	625000	0.0986	0.165436
10_37	37	IgK-mSb-Foldon	1000	2.1168	3.55168
10_37	37	IgK-mSb-Foldon	5000	1.0582	1.7755
10_37	37	IgK-mSb-Foldon	25000	0.34	0.57047
10_37	37	IgK-mSb-Foldon	125000	0.1452	0.243624
10_37	37	IgK-mSb-Foldon	625000	0.0964	0.161745
10_38	38	IgK-mSb-Foldon	1000	2.5307	4.24614
10_38	38	IgK-mSb-Foldon	5000	1.9067	3.19916
10_38	38	IgK-mSb-Foldon	25000	0.8248	1.38389
10_38	38	IgK-mSb-Foldon	125000	0.2723	0.456879
10_38	38	IgK-mSb-Foldon	625000	0.1312	0.220134
10_39	39	IgK-mSb-Foldon	1000	1.8117	3.03977
10_39	39	IgK-mSb-Foldon	5000	0.8157	1.36862
10_39	39	IgK-mSb-Foldon	25000	0.2751	0.461577
10_39	39	IgK-mSb-Foldon	125000	0.1566	0.262752
10_39	39	IgK-mSb-Foldon	625000	0.1075	0.180369
10_40	40	IgK-mSb-Foldon	1000	0.1511	0.253523
10_40	40	IgK-mSb-Foldon	5000	0.13	0.218121
10_40	40	IgK-mSb-Foldon	25000	0.0997	0.167282
10_40	40	IgK-mSb-Foldon	125000	0.0959	0.160906
10_40	40	IgK-mSb-Foldon	625000	0.0949	0.159228
11_41	41	IgK-mSb-IMX313	1000	2.52	4.22819
11_41	41	IgK-mSb-IMX313	5000	1.9702	3.3057
11_41	41	IgK-mSb-IMX313	25000	0.8146	1.36678
11_41	41	IgK-mSb-IMX313	125000	0.2775	0.465604
11_41	41	IgK-mSb-IMX313	625000	0.1306	0.219128
11_42	42	IgK-mSb-IMX313	1000	2.6483	4.44346
11_42	42	IgK-mSb-IMX313	5000	2.4462	4.10436
11_42	42	IgK-mSb-IMX313	25000	1.6301	2.73507
11_42	42	IgK-mSb-IMX313	125000	0.6001	1.00688
11_42	42	IgK-mSb-IMX313	625000	0.199	0.333893
11_43	43	IgK-mSb-IMX313	1000	2.5614	4.29765
11_43	43	IgK-mSb-IMX313	5000	2.2266	3.73591
11_43	43	IgK-mSb-IMX313	25000	1.233	2.06879
11_43	43	IgK-mSb-IMX313	125000	0.4247	0.712584
11_43	43	IgK-mSb-IMX313	625000	0.1493	0.250503
11_44	44	IgK-mSb-IMX313	1000	2.5663	4.30587
11_44	44	IgK-mSb-IMX313	5000	1.8873	3.16661
11_44	44	IgK-mSb-IMX313	25000	0.7652	1.28389
11_44	44	IgK-mSb-IMX313	125000	0.2461	0.412919
11_44	44	IgK-mSb-IMX313	625000	0.1162	0.194966
12_45	45	IgK-mSb-Ferritin	1000	0.7944	1.33289
12_45	45	IgK-mSb-Ferritin	5000	0.2638	0.442617
12_45	45	IgK-mSb-Ferritin	25000	0.1248	0.209396
12_45	45	IgK-mSb-Ferritin	125000	0.0955	0.160235
12_45	45	IgK-mSb-Ferritin	625000	0.094	0.157718
12_46	46	IgK-mSb-Ferritin	1000	2.1442	3.59765
12_46	46	IgK-mSb-Ferritin	5000	1.2488	2.0953
12_46	46	IgK-mSb-Ferritin	25000	0.496	0.832215
12_46	46	IgK-mSb-Ferritin	125000	0.178	0.298658
12_46	46	IgK-mSb-Ferritin	625000	0.1126	0.188926
12_47	47	IgK-mSb-Ferritin	1000	0.4443	0.74547
12_47	47	IgK-mSb-Ferritin	5000	0.1736	0.291275
12_47	47	IgK-mSb-Ferritin	25000	0.1082	0.181544
12_47	47	IgK-mSb-Ferritin	125000	0.1156	0.19396
12_47	47	IgK-mSb-Ferritin	625000	0.0989	0.16594
12_48	48	IgK-mSb-Ferritin	1000	0.2726	0.457383
12_48	48	IgK-mSb-Ferritin	5000	0.135	0.22651
12_48	48	IgK-mSb-Ferritin	25000	0.1021	0.171309
12_48	48	IgK-mSb-Ferritin	125000	0.0976	0.163758
12_48	48	IgK-mSb-Ferritin	625000	0.125	0.209732
